# *Txn1* mutation causes epilepsy associated with vacuolar degeneration in the midbrain

**DOI:** 10.1101/2021.10.07.463470

**Authors:** Iori Ohmori, Mamoru Ouchida, Hirohiko Imai, Saeko Ishida, Shinya Toyokuni, Tomoji Mashimo

**Affiliations:** Section of Developmental Physiology and Pathology, Education, Institute of Academic and Research, Okayama University, Tsushima 3-chome 1-1, Kita-ku, Okayama 700-8530, Japan; Department of Child Neurology, Medicine, Dentistry and Pharmaceutical Sciences, Okayama University, Shikatacho 2-chome 5-1, Kita-Ku, Okayama 700-8558, Japan; Department of Molecular Oncology, Medicine, Dentistry and Pharmaceutical Sciences, Institute of Academic and Research, Okayama University, Shikatacho 2-Chome 5-1, Kita-Ku, Okayama 700-8558, Japan; Department of Systems Science, Kyoto University Graduate School of Informatics, Yoshida-Honmachi, Sakyo-ward, Kyoto 606-8501, Japan; Division of Animal Genetics, Laboratory Animal Research Center, Institute of Medical Science, The University of Tokyo, Tokyo, 108-8639, Japan; Department of Pathology and Biological Responses, Nagoya University Graduate School of Medicine, 65 Tsurumai-Cho, Showa-Ku, Nagoya 466-8550, Japan

**Keywords:** *Txn1*, Thioredoxin, mitochondria, neuron, vacuolar degeneration, epilepsy, oxidative stress

## Abstract

Thioredoxin (TXN), encoded by *Txn1*, acts as a critical antioxidant in the defense against oxidative stress by regulating the dithiol/disulfide balance of interacting proteins. The role of TXN in the central nervous system (CNS) is largely unknown. A phenotype-driven study of *N*-ethyl-*N*-nitrosourea-mutated rats with running seizures at around five-week of age revealed the relevance of *Txn1* mutations to CNS disorders. Genetic mapping identified *Txn1*-F54L in epileptic rats. The insulin-reducing activity of *Txn1*-F54L rats was approximately one-third that of the wild-type. Vacuolar degeneration in the midbrain, mainly in the thalamus and the inferior colliculus, was observed in the *Txn1*-F54L rats. The lesions displayed neuronal and oligodendrocyte cell death. Neurons in *Txn1*-F54L rats showed morphological changes in the mitochondria. Vacuolar degeneration began at three weeks of age, and spontaneous repair began at seven weeks; a dramatic change from cell death to repair occurred in the midbrain during a restricted period. In conclusion, *Txn1* is essential for the development of the midbrain in juvenile rats.
