## Supplementary table 1 for "*Txn1* mutation causes epilepsy associated with vacuolar degeneration in the midbrain"

### Sheet: supplementary table1
	Supplementary Table 1. Sequence of gRNA, lssDNA and primers used for mutaion screening
	Sequence of gRNAs
	5’-aatgttgtgactctcccatg-3’
	5’-ctgaccgcttccaggctatg-3’
	Sequence of lssDNA
	aacccgaggacctgagtttgatccctggaatccacactggaaggagaaccaagtccctgaggctgcccacggacttacacacacacctgtacacatttacaagaataatagtgcagtaacaaataaaataagggcttttaaaataaatctttaattagtgtatggagctggagagatggctcagtggttaagagcactggctgctcttccaggggaccttgggttggttcccagcacTcacatgggagagtcacaacattttataacttccagggcattcagcaccctctttggcctttgcaggcaccagacacacacgtgacatacagacatctgtgtagccaaaacacccatgtacataagctaaaattaaataaatctttatttaatctctatggt…
	Primers used for mutation screening
	Primer1-Forward		5'-TGAGACACAGCTGAGTCCCT-3'
	Primer1-Reverse		5'-CCCCATCGCTAAAACAGGGT-3'
	Primer2-Forward		5'-TCTGTGTAGCCAAAACACCCA-3'
	Primer2-Reverse		5'-TGAATAGCTAGGGTCACGCC-3'
